# Derivation of elephant induced pluripotent stem cells

**DOI:** 10.1101/2024.03.05.583606

**Authors:** Evan Appleton, Kyunghee Hong, Cristina Rodríguez-Caycedo, Yoshiaki Tanaka, Asaf Ashkenazy-Titelman, Ketaki Bhide, Cody Rasmussen-Ivey, Xochitl Ambriz-Peña, Nataly Korover, Hao Bai, Ana Quieroz, Jorgen Nelson, Grishma Rathod, Gregory Knox, Miles Morgan, Nandini Malviya, Kairui Zhang, Brody McNutt, James Kehler, Amanda Kowalczyk, Austin Bow, Bryan McLendon, Brandi Cantarel, Matt James, Christopher E. Mason, Charles Gray, Karl R. Koehler, Virginia Pearson, Ben Lamm, George Church, Eriona Hysolli

## Abstract

The crisis of biodiversity loss in the anthropogenic era requires new tools for studying non-model organisms. Elephants, for example, are both an endangered species and excellent models studying complex phenotypes like size, social behavior, and longevity, but they remain severely understudied. Here we report the first derivation of elephant (*Elephas maximus*) induced pluripotent stem cells (emiPSCs) achieved via a two-step process of chemical-media induction and colony selection, followed by overexpression of elephant transcription factors *OCT4, SOX2, KLF4, MYC* ± *NANOG* and *LIN28A*, and modulation of the *TP53* pathway. Since the seminal discovery of reprogramming by Shinya Yamanaka, iPSCs from many species including the functionally extinct northern white rhinocerous have been reported, but emiPSCs have remained elusive. While for multiple species the reprogramming protocol was adopted with little changes compared to model organisms like mouse and human, our emiPSC protocol requires a longer timeline and inhibition of *TP53* expansion genes that are hypothesized to confer unique cancer resistance in elephants. iPSCs unlock tremendous potential to explore cell fate determination, cell and tissue development, cell therapies, drug screening, disease modeling, cancer development, gametogenesis and beyond to further our understanding of this iconic megafauna. This study opens new frontiers in advanced non-model organism cellular models for genetic rescue and conservation.
