## Supplementary Table 1 for "Derivation of elephant induced pluripotent stem cells"

### Sheet: New_TF_Combos
	LITERATURE SETS				ELEPHANT TFs (LITERATURE)
	TFOME PAPER		hOSKMNL(T)		laOSKMNLT (11)
	ZNF165		POU5F1		laPOU5F1
	ZKSCAN12		SOX2		laSOX2
	ZNF672		Klf4		laKlf4_i1
	IRF5		MYC		laKlf4_i2
	NR3C2		NANOG		laKlf4_i3
	ZKSCAN1		LIN28A		laKlf4_i4
	ZKSCAN11		TP53-DN (high)		laMYC
	ZNF280A				laNANOG
	ZNF431				laLIN28A
	ZNF675				TP53-DN
	ZNF331
	ZNF493
	ZMAT1
	SOX21
	ZNF429
	ZNF195
	COMPUTATIONAL SETS
	MOGRIFY		IRENE		CELLCARTOGRAPHER SCREENING ROUND 1 SCREENS
	MSC -> iPS		MSC -> iPS		ESC	iPSC	ESC-OSKMT	iPSC-OSKMT
	NANOG		NANOG		Sox2	REST	TP53-DN	TP53-DN
	SOX2		ZSCAN10		TEAD3	NFIB	POU5F1	POU5F1
	POU5F1		POU5F1		TEAD4	JUN	Myc	Myc
	TCF7L1		PRDM14		NFYB	JUNB	Klf4	Klf4
	FOXD3				ZIC3	JUND	Sox2	Sox2
	RBPJ		Epi -> iPS		RFX2	FOS	TEAD3	REST
	NFYB		NANOG		RFX5	FOSL1	TEAD4	NFIB
			MYCN		Rfx1	SP4	NFYB	JUN
	Epi -> iPS		MTA3		POU3F1	EGR2	ZIC3	JUNB
	NANOG		POU5F1		NRF1	Atf3	RFX2	JUND
	SOX2				Gmeb1	JDP2	RFX5	FOS
	POU5F1		Endo -> iPS		JUN	NFE2	Rfx1	FOSL1
	TCF7L1		NANOG		NFYA	Hes1	POU3F1	SP4
	CCNA2		MYCN		TFCP2	Hes4	NRF1	EGR2
	RBPJ		MTA3		Sox3	Tcfl5	Gmeb1	Atf3
	NFYB		POU5F1		Mafb	REL	JUN	JDP2
	Endo -> iPS		Fibro -> iPS		CELLCARTOGRAPHER SCREENING ROUND 2 SCREENS
	NANOG		ZSCAN10
	SOX2		MYCN		iPSC_r1 (12)	iPSC_r2 (13)	iPSC_r3 (14)	iPSC_r4 (15)
	POU5F1		POU5F1		MYC	MYC	POU5F1	POU5F1
	FOXD3		PRDM14		TP53-DN	TP53-DN	MYC	MYC
	ZIC3				JUN	JUN	REL
	PBX1				POU5F1	POU5F1
	RBPJ				Hes1
	NFYB				Atf3
	Fibro -> iPS				ESC_r1 (16)	ESC_r2 (17)	ESC_r3 (18)
	NANOG				POU5F1	POU5F1	POU5F1
	SOX2				TEAD4	TEAD4	TEAD4
	POU5F1				RFX2	RFX2
	TCF7L1				RFX1
	FOXD3				POU3F1
	FOXO1				TFCP2
	SMARCA1
	NFYB
