## Supplementary Table 2 for "Derivation of elephant induced pluripotent stem cells"

### Sheet: emiPSC_qPCR_primers
PRIMER NAME	PRIMER SEQUENCE
EM GAPDH_F	TCAAGGCTGAGAACGGAAAG
EM GAPDH_R	CACCAGTGGACTCTACAACATAC
EMendoSOX2_F	CCCGCATGTATAACATGATGGAGA
EMendoSOX2_R	CACGGTCCGGGCTGTTT
endoNANOG_F	CTAGGCCCTGCCTCTGT
endoNANOG_R	CCTCAGCGAGCACCAAG
EM_TP53_F	ATGGGAACTCCTTCCTGAGA
EM_TP53_R	CCAGACGGAAACCATAGGTG
EM_TP53 RTG_F	GGGGAAACTCCTTCCTGAGA
EM_TP53 RTG_R	CCAGACAGAAACGATAGGTG
EmPAX6_F1	GCGGAAGCTGCAAAGAAATAG
EmPAX6_R1	CACATCTGGATAGTGGGTTCTC
emCDX2_F2	AAACCAGGACGAAAGACAAATAC
emCDX2_R2	CTTCCTCCGGATGGTGATATAG
emGATA4 FP	AACGGAAGCCCAAGAACCT
emGATA4 RP	GTTGCGTTGTTGGAGTTGC
emFOXA2_F2	CAGATGGGCCAAAGGGATAC
emFOXA2_R2	TTAAAGAAGCAGGAGCCTACAC
